# A metabolomic view on local climate adaptation: Latitudinal divergence of heat and drought responses in a coastal plant

**DOI:** 10.1101/2022.10.14.512208

**Authors:** Karin Schrieber, Svea Gluesing, Lisa Peters, Beke Eichert, Merle Althoff, Karin Schwarz, Alexandra Erfmeier, Tobias Demetrowitsch

**Affiliations:** Kiel University, Faculty of Mathematics and Natural Sciences, Institute for Ecosystem Research, Divsion Geobotany; Kiel University, Faculty of Agricultural and Nutritional Sciences, Institute for Human Nutrition and Food Science, Divsion Food Technology; Anhalt University of Applied Sciences, Department of Agriculture, Ecotrophology and Landscape Development; University of Hamburg, Institute of Plant Science and Microbiology

**Keywords:** alkaloids, *Cakile maritima*, drought, FT-ICR-MS, glucosinolates, heat, local adaptation, metabolomics, secondary metabolites, stress resistance

## Abstract

Studying natural variation in multi-stress resistance is central for predicting and managing the population dynamics of wild plant species under rapid global change. Yet, it remains a challenging goal in this field to integrate knowledge on the complex biochemical underpinnings for the targeted ‘non-model’ species. Here, we studied latitudinal divergence in combined drought and heat stress resistance in European populations of the dune plant *Cakile maritima*, by combining comprehensive plant phenotyping with metabolic profiling via FT-ICR-MS and UPLC-TQ-MS/MS.

We observed pronounced constitutive divergence in growth phenology, leaf functional traits and defence chemistry (glucosinolates, alkaloids) among population origins. Most importantly, the magnitude of growth reduction under stress was partly weaker in southern plants and associated with divergence in plastic growth responses (root expansion, leaf abscission) and the stress-induced modulation of primary and specialized metabolites with known central functions not only in plant abiotic but also biotic stress resistance.

Our study supports that divergent selection has shaped the constitutive and stress-induced expression of numerous morphological and biochemical functional traits to mediate higher abiotic stress resistance in southern *Cakile* populations, and highlights that metabolomics is a powerful tool to explore the mechanistic underpinnings of local stress adaptation in ‘non-model’ species.

**Highlight:** Plant defence chemistry and its modulation by abiotic stress exhibits latitudinal clines across natural populations of a coastal plant.
