## Supplementary material for "A metabolomic view on local climate adaptation: Latitudinal divergence of heat and drought responses in a coastal plant": SI. 4

### Sheet: Tabelle1
SI. 4: Results of targeted statistical metabolome analysis based on uncorrected p-values. Overview of the individual and interactive effects of origin (North [ON] = filled, South [OS] = hatched), water treatment (control [D0] = cream, drought [D1] = blue), and temperature treatment (control [H0] = cream, heat [H1] = red) on the leaf metabolome of Cakile based on uncorrected p-values (-p > 0.05, *…
mass	Sum formula	Putative identity	Plant origin			Water treatment			Temperature treatment			Water treatment x temperature treatment					Plant origin x water treatment					Plant origin x temperature treatment					Plant origin x water treatment x temperature treatment
			p	ON	OS	p	D0	D1	p	H0	H1	p	D0H0	D1H0	D0H1	D1H1	p	OND0	OND1	OSD0	OSD1	p	ONH0	ONH1	OSH0	OSH1	p	OND0H0	OND1H0	OND0H1	OND1H1	OSD0H0	OSD1H0	OSD0H1	OSD1H1
69.0579	C4H7N	Pyrroline	-	-	-	-	-	-	-	-	-	-	-	-	-	-	-	-	-	-	-	-	-	-	-	-	*	56.6379	122.055	40.473	46.682	61.9033	180.708	26.693	156.535
71.0735	C4H9N	Pyrrolidine	-	-	-	-	-	-	***	243.554	177.191	-	-	-	-	-	*	231.299	226.741	100.23	301.619	-	-	-	-	-	-	-	-	-	-	-	-	-	-
85.0891	C5H11N	Piperidine	***	149.999	80.3271	-	-	-	-	-	-	*	116.026	156.106	47.8245	115.177	-	-	-	-	-	-	-	-	-	-	-	-	-	-	-	-	-	-	-
103.063	C4H9NO2	γ-aminobutyric acid	-	-	-	-	-	-	-	-	-	*	1055.79	1185.67	497.155	1069.3	-	-	-	-	-	-	-	-	-	-	-	-	-	-	-	-	-	-	-
105.043	C3H7NO3	Serine	*	959.745	775.328	-	-	-	-	-	-	*	912.818	1126.73	443.287	907.609	-	-	-	-	-	-	-	-	-	-	-	-	-	-	-	-	-	-	-
115.063	C5H9NO2	Proline	-	-	-	-	-	-	***	9510.38	6501.11	-	-	-	-	-	*	4494.39	8714.44	3933.43	14456	-	-	-	-	-	-	-	-	-	-	-	-	-	-
117.079	C5H11NO2	Valine	-	-	-	-	-	-	-	-	-	-	-	-	-	-	**	4235.71	4347.89	2579.6	5683.32	-	5455.31	3094.73	4116.37	4045.67	-	-	-	-	-	-	-	-	-
131.058	C5H9NO3	Hydroxyproline	-	-	-	**	58.4594	81.8818	-	-	-	-	-	-	-	-	-	-	-	-	-	*	89.0949	45.0465	64.6308	79.3579	-	-	-	-	-	-	-	-	-
131.095	C6H13NO2	Isoleucine	-	-	-	***	6841.77	10820.7	-	-	-	-	-	-	-	-	-	-	-	-	-	**	15548.9	5612.57	7770.72	7172.06	-	-	-	-	-	-	-	-	-
132.024	C5H8O2S	Unknown	*	8.40324	5.93491	-	-	-	***	8.76839	5.1231	-	-	-	-	-	-	-	-	-	-	-	-	-	-	-	-	-	-	-	-	-	-	-	-
132.053	C4H8N2O3	Asparagine	**	104.372	71.3598	-	-	-	-	-	-	*	86.8462	111.616	39.6903	100.436	-	-	-	-	-	-	-	-	-	-	-	-	-	-	-	-	-	-	-
135.054	C5H5N5	Adenine	**	5813.3	3557.47	***	3284.37	5750.66	***	6146.52	2816.05	-	-	-	-	-	-	-	-	-	-	-	-	-	-	-	-	-	-	-	-	-	-	-	-
138.051	C8H10S	Unknown	-	-	-	*	176.625	96.0447	-	-	-	-	-	-	-	-	-	-	-	-	-	-	-	-	-	-	-	-	-	-	-	-	-	-	-
139.063	C7H9NO2	Unknown	*	99.7625	83.4511	-	-	-	-	-	-	-	-	-	-	-	-	-	-	-	-	-	-	-	-	-	-	-	-	-	-	-	-	-	-
146.021	C5H6O5	α-ketoglutarate	-	-	-	*	23.8747	13.0456	-	-	-	-	-	-	-	-	-	-	-	-	-	-	-	-	-	-	-	-	-	-	-	-	-	-	-
146.069	C5H10N2O3	Glutamine	-	-	-	*	345.774	1055.2	-	-	-	-	-	-	-	-	-	-	-	-	-	-	-	-	-	-	-	-	-	-	-	-	-	-	-
146.106	C6H14N2O2	Lysine	-	-	-	***	229.128	393.81	-	-	-	-	-	-	-	-	-	-	-	-	-	*	615.8	216.186	224.252	240.418	-	-	-	-	-	-	-	-	-
149.015	C4H7NO3S	Unknown	-	-	-	-	-	-	-	-	-	-	-	-	-	-	*	11.8532	20.7689	12.0911	11.2421	-	-	-	-	-	-	-	-	-	-	-	-	-	-
149.051	C5H11NO2S	Methionine	-	-	-	-	-	-	-	-	-	-	-	-	-	-	***	93.8231	84.1417	28.3183	106.259	*	134.953	41.4715	75.2516	56.611	-	-	-	-	-	-	-	-	-
150.066	C5H6N6	Purine derivate	-	-	-	-	-	-	-	-	-	-	-	-	-	-	*	188.385	212.496	143.718	394.118	*	208.408	192.596	152.249	379.959	-	-	-	-	-	-	-	-	-
151.049	C5H5N5O	Guanine	**	937.578	514.844	***	515.103	873.1	***	970.633	406.038	-	-	-	-	-	-	-	-	-	-	-	-	-	-	-	-	-	-	-	-	-	-	-	-
154.111	C8H14N2O	Loline	-	-	-	***	46.3589	32.4169	-	-	-	-	-	-	-	-	-	-	-	-	-	*	30.8266	66.2413	27.6539	38.7435	-	-	-	-	-	-	-	-	-
155.058	C7H9NO3	Unknown	-	-	-	-	-	-	-	-	-	-	-	-	-	-	-	-	-	-	-	-	-	-	-	-	**	173.554	36.8552	9.71764	26.8127	26.666	25.6413	19.6183	23.6005
155.07	C6H9N3O2	Histidine	-	-	-	***	41.5241	99.9803	-	-	-	-	-	-	-	-	-	-	-	-	-	**	112.256	53.8102	51.4564	70.6743	-	-	-	-	-	-	-	-	-
156.061	C8H12OS	Unknown	-	-	-	*	321.168	151.817	-	-	-	-	-	-	-	-	-	-	-	-	-	-	-	-	-	-	-	-	-	-	-	-	-	-	-
157.074	C7H11NO3	N-acetyl-proline	-	-	-	*	25.3371	37.1106	-	-	-	-	-	-	-	-	-	-	-	-	-	-	-	-	-	-	-	-	-	-	-	-	-	-	-
160.074	C7H12O4	Pimelic acid	-	-	-	*	4990.77	3061.29	-	-	-	-	-	-	-	-	-	-	-	-	-	-	-	-	-	-	-	-	-	-	-	-	-	-	-
163.067	C6H13NO2S	Homomethionine	-	-	-	*	18.3443	39.3281	-	-	-	-	-	-	-	-	-	-	-	-	-	-	-	-	-	-	-	-	-	-	-	-	-	-	-
164.047	C9H8O3	p-coumaric acid	*	2385.22	1684.01	**	1337.5	2633.98	**	2115.01	1836.79	-	-	-	-	-	-	-	-	-	-	-	-	-	-	-	-	-	-	-	-	-	-	-	-
165.079	C9H11NO2	Phenylalanine	-	-	-	***	237.326	403.033	-	-	-	-	-	-	-	-	-	-	-	-	-	**	628.482	203.842	257.596	236.105	-	-	-	-	-	-	-	-	-
170.092	C5H10N6O	Unknown	*	8603.31	5992.26	-	-	-	-	-	-	-	-	-	-	-	-	-	-	-	-	-	-	-	-	-	-	-	-	-	-	-	-	-	-
174.112	C6H14N4O2	Arginine	-	-	-	-	-	-	-	-	-	-	-	-	-	-	*	512.495	975.787	165.009	703.208	**	1159.17	323.553	308.065	545.343	-	-	-	-	-	-	-	-	-
177.028	C6H11NOS2	Sulforaphane	-	-	-	-	-	-	-	-	-	-	-	-	-	-	-	-	-	-	-	-	-	-	-	-	*	5.88692	8.29732	2.32761	19.4357	448.676	394.032	594.055	376.885
177.064	C6H11NO5	Unknown	-	-	-	-	-	-	-	-	-	-	-	-	-	-	-	-	-	-	-	-	-	-	-	-	**	16.0209	47.5656	7.73358	19.4028	20.924	38.3614	3.10389	50.2954
180.042	C9H8O4	Caffeic acid	-	-	-	-	-	-	**	5048.69	3338.87	-	-	-	-	-	-	-	-	-	-	-	-	-	-	-	-	-	-	-	-	-	-	-	-
180.057	C5H12N2O3S	Unknown	-	-	-	-	-	-	-	-	-	**	12.5498	27.0243	17.1163	17.59	-	-	-	-	-	-	-	-	-	-	-	-	-	-	-	-	-	-	-
181.074	C9H11NO3	Tyrosine	*	512.508	313.121	***	265.628	530.918	***	557.06	232.107	-	-	-	-	-	-	-	-	-	-	-	-	-	-	-	-	-	-	-	-	-	-	-	-
186.101	C8H14N2O3	Prolyl-alanine	-	-	-	**	30.4792	54.8056	-	-	-	-	-	-	-	-	-	-	-	-	-	**	86.7369	28.3681	30.8253	31.8362	-	-	-	-	-	-	-	-	-
188.116	C8H16N2O3	Dipeptide	-	-	-	***	45.6429	103.143	-	-	-	-	-	-	-	-	-	-	-	-	-	*	170.764	54.2748	45.3322	46.038	-	-	-	-	-	-	-	-	-
188.152	C9H20N2O2	7,8-Diaminononanoic acid	**	58.7086	21.4042	***	27.0813	47.2213	-	-	-	-	-	-	-	-	-	-	-	-	-	-	-	-	-	-	-	-	-	-	-	-	-	-	-
191.062	C7H13NO3S	N-acetyl-methionine	-	-	-	*	24.2053	27.8978	-	-	-	-	-	-	-	-	-	-	-	-	-	**	53.3428	15.7312	24.2855	15.0076	-	-	-	-	-	-	-	-	-
191.106	C10H13N3O	Unknown	-	-	-	-	-	-	-	-	-	-	-	-	-	-	-	-	-	-	-	**	42.9177	10.8899	11.6717	11.5251	-	-	-	-	-	-	-	-	-
196.037	C9H8O5	Trihydroxycinnamic acid	-	-	-	**	5.70177	9.93783	-	-	-	-	-	-	-	-	-	-	-	-	-	-	-	-	-	-	-	-	-	-	-	-	-	-	-
197.142	C11H19NO2	Unknown	-	-	-	*	384.289	420.01	-	-	-	-	-	-	-	-	-	-	-	-	-	-	-	-	-	-	-	-	-	-	-	-	-	-	-
200.014	C8H8O4S	Unknown	-	-	-	-	-	-	-	-	-	-	-	-	-	-	*	4.53858	11.6911	33.3475	11.4257	-	-	-	-	-	-	-	-	-	-	-	-	-	-
200.079	C8H12N2O4	Unknown	-	-	-	-	-	-	-	-	-	*	10.8606	28.1959	8.4226	15.5342	*	11.5167	17.6103	8.37791	25.5434	-	-	-	-	-	-	-	-	-	-	-	-	-	-
200.116	C9H16N2O3	Unknown	-	-	-	-	-	-	-	-	-	*	16.0335	25.1012	3.88448	16.476	-	-	-	-	-	***	30.5457	7.19929	13.2525	12.5183	-	-	-	-	-	-	-	-	-
202.132	C9H18N2O3	Dipeptide	-	-	-	***	343.378	510.923	***	504.559	345.662	-	-	-	-	-	-	-	-	-	-	-	-	-	-	-	-	-	-	-	-	-	-	-	-
205.06	C8H15NOS2	Hesperin	**	15.0234	1907	-	-	-	-	-	-	-	-	-	-	-	-	-	-	-	-	-	-	-	-	-	-	-	-	-	-	-	-	-	-
210.053	C10H10O5	5-Hydroxyferulic acid	-	-	-	*	154.022	277.856	-	-	-	-	-	-	-	-	-	-	-	-	-	-	-	-	-	-	-	-	-	-	-	-	-	-	-
212.105	C11H16O4	Unknown	-	-	-	*	4704.24	2907.63	-	-	-	-	-	-	-	-	-	-	-	-	-	-	-	-	-	-	-	-	-	-	-	-	-	-	-
214.016	C6H6N4O3S	Unknown	***	9.40652	48.7066	-	-	-	-	-	-	-	-	-	-	-	-	-	-	-	-	-	-	-	-	-	-	-	-	-	-	-	-	-	-
214.132	C10H18N2O3	Dethiobiotin	-	-	-	***	235.769	457.683	-	-	-	-	-	-	-	-	-	-	-	-	-	*	677.216	185.461	333.737	226.588	-	-	-	-	-	-	-	-	-
216.147	C10H20N2O3	Dipeptide	***	81.3769	39.2982	***	46.1493	67.9607	***	71.1983	42.2776	-	-	-	-	-	-	-	-	-	-	-	-	-	-	-	-	-	-	-	-	-	-	-	-
217.077	C9H15NO3S	Unknown	**	21.8932	13.0151	*	13.2324	20.3218	***	21.6994	11.6405	-	-	-	-	-	-	-	-	-	-	-	-	-	-	-	-	-	-	-	-	-	-	-	-
217.143	C9H19N3O3	γ-L-glutamylputrescine	***	100.414	33.6218	***	43.4675	80.1738	*	76.8158	45.9813	-	-	-	-	-	-	-	-	-	-	-	-	-	-	-	-	-	-	-	-	-	-	-	-
219.111	C9H17NO5	Pantothenic acid	*	14.3722	10.4516	-	-	-	-	-	-	-	-	-	-	-	-	-	-	-	-	-	-	-	-	-	-	-	-	-	-	-	-	-	-
220.107	C9H12N6O	Unknown	-	-	-	-	-	-	-	-	-	-	-	-	-	-	-	-	-	-	-	*	260.945	442.395	373.322	310.212	-	-	-	-	-	-	-	-	-
221.12	C16H15N	Unknown	*	8.09287	11.9247	-	-	-	-	-	-	-	-	-	-	-	-	-	-	-	-	-	-	-	-	-	-	-	-	-	-	-	-	-	-
221.126	C9H19NO5	Unknown	***	8.18708	5.67382	**	5.67324	7.80591	-	-	-	-	-	-	-	-	-	-	-	-	-	-	-	-	-	-	-	-	-	-	-	-	-	-	-
222.048	C8H15O3PS	Unknown	-	-	-	*	2271.85	1392.92	-	-	-	-	-	-	-	-	-	-	-	-	-	-	-	-	-	-	-	-	-	-	-	-	-	-	-
228.072	C13H12N2S	Unknown	-	-	-	**	66.6897	115.682	-	-	-	-	-	-	-	-	-	-	-	-	-	-	-	-	-	-	-	-	-	-	-	-	-	-	-
228.122	C9H16N4O3	Unknown	-	-	-	-	-	-	-	-	-	-	-	-	-	-	-	-	-	-	-	-	-	-	-	-	*	8.06145	4.08578	7.50872	4.0876	4.16581	5.32188	10.3812	4.97756
228.147	C11H20N2O3	Dipeptide	**	1187.74	704.396	-	-	-	-	-	-	*	961.304	1618.98	256.065	767.799	-	-	-	-	-	-	-	-	-	-	-	-	-	-	-	-	-	-	-
230.078	C10H14O6	Unknown	-	-	-	-	-	-	-	-	-	-	-	-	-	-	-	-	-	-	-	*	34.7479	29.376	31.7002	47.674	-	-	-	-	-	-	-	-	-
230.163	C11H22N2O3	Dipeptide	***	724.233	388.215	***	360.734	701.368	***	688.286	365.524	-	-	-	-	-	-	-	-	-	-	-	-	-	-	-	-	-	-	-	-	-	-	-	-
231.122	C9H17N3O4	Dipeptide	-	-	-	-	-	-	-	-	-	-	-	-	-	-	-	-	-	-	-	*	115.947	25.5904	21.6633	24.8359	-	-	-	-	-	-	-	-	-
232.106	C9H16N2O5	N2-succinyl-L-ornithine	-	-	-	-	-	-	-	-	-	-	-	-	-	-	-	-	-	-	-	-	-	-	-	-	***	17.2466	33.8502	5.13197	10.5096	4.84872	8.9083	7.55975	6.63799
234.056	C9H14O5S	3-(4-methylthio)butylmalate	*	15.6367	11.1338	-	-	-	-	-	-	**	21.4752	14.7231	8.08629	7.92359	-	-	-	-	-	-	-	-	-	-	-	-	-	-	-	-	-	-	-
234.182	C12H26O4	Unknown	-	-	-	-	-	-	-	-	-	-	-	-	-	-	-	-	-	-	-	**	29.7035	34.9542	58.3316	24.9804	-	-	-	-	-	-	-	-	-
235.106	C9H17NO6	Unknown	-	-	-	*	40.1779	67.8928	-	-	-	-	-	-	-	-	-	-	-	-	-	**	113.506	36.7847	36.9519	39.3063	-	-	-	-	-	-	-	-	-
236.019	C9H8N4S2	Unknown	-	-	-	-	-	-	-	-	-	-	-	-	-	-	-	-	-	-	-	-	-	-	-	-	**	221.926	272.593	226.976	290.357	251.754	575.939	1337.59	286.295
236.178	C15H24O2	Farnesoic acid	-	-	-	-	-	-	-	-	-	-	-	-	-	-	*	239.377	150.613	286.279	152.27	*	189.771	199.031	236.746	205.793	-	-	-	-	-	-	-	-	-
240.075	C10H12N2O5	Unknown	*	221.585	581.059	-	-	-	-	-	-	-	-	-	-	-	-	-	-	-	-	-	-	-	-	-	-	-	-	-	-	-	-	-	-
243.086	C9H13N3O5	Cytidine	***	621.578	327.697	***	321.886	582.895	***	594.423	303.459	-	-	-	-	-	-	-	-	-	-	-	-	-	-	-	-	-	-	-	-	-	-	-	-
243.158	C11H21N3O3	Lysyl-proline	-	-	-	-	-	-	-	-	-	*	53.3488	74.6904	14.7554	42.898	-	-	-	-	-	**	109.646	28.5346	30.7863	29.6412	-	-	-	-	-	-	-	-	-
244.069	C9H12N2O6	Uridine	**	705.084	357.723	**	367.487	642.308	***	695.814	305.669	-	-	-	-	-	-	-	-	-	-	-	-	-	-	-	-	-	-	-	-	-	-	-	-
245.138	C10H19N3O4	Dipeptide	***	227.478	80.878	***	96.8236	188.861	***	194.713	88.4927	-	-	-	-	-	-	-	-	-	-	-	-	-	-	-	-	-	-	-	-	-	-	-	-
245.174	C11H23N3O3	Dipeptide	***	72.8487	23.8183	***	30.5784	58.4698	***	59.0597	29.2674	-	-	-	-	-	-	-	-	-	-	-	-	-	-	-	-	-	-	-	-	-	-	-	-
246.05	C6H15O8P	Glycerophosphoglycerol	*	114.853	64.5584	-	-	-	-	-	-	-	-	-	-	-	-	-	-	-	-	-	-	-	-	-	-	-	-	-	-	-	-	-	-
248.03	C10H10O6	Chorismate	-	-	-	-	-	-	-	-	-	***	177.685	109.396	85.4391	434.589	***	146.051	533.326	122.562	80.5622	-	-	-	-	-	-	-	-	-	-	-	-	-	-
250.112	C15H19ClO	Unknown	-	-	-	-	-	-	***	317.671	123.365	-	-	-	-	-	-	-	-	-	-	-	-	-	-	-	-	-	-	-	-	-	-	-	-
250.193	C16H26O2	4,7,10-hexadecatrienoic acid/7,10,13-hexadecatrienoic acid/(7e,10e,13e)-roughanic acid	***	228.768	119.154	***	137.832	192.967	***	234.122	94.2391	-	-	-	-	-	-	-	-	-	-	-	-	-	-	-	-	-	-	-	-	-	-	-	-
252.111	C12H16N2O4	Dipeptide	-	-	-	-	-	-	-	-	-	-	-	-	-	-	-	-	-	-	-	-	-	-	-	-	***	41.4973	67.9561	10.4597	21.5491	7.59988	10.9385	6.16116	21.1088
253.052	C10H11N3O3S	Unknown	-	-	-	-	-	-	-	-	-	***	19.2063	64.758	1.89833	34.7271	-	-	-	-	-	-	-	-	-	-	-	-	-	-	-	-	-	-	-
257.103	C8H20NO6P	Glycero-phosphocholine	**	177.517	297.246	**	194.946	300.594	-	-	-	-	-	-	-	-	-	-	-	-	-	-	-	-	-	-	-	-	-	-	-	-	-	-	-
258.194	C13H26N2O3	Dipeptide	-	-	-	-	-	-	-	-	-	-	-	-	-	-	*	166.649	115.518	112.35	153.099	-	-	-	-	-	-	-	-	-	-	-	-	-	-
259.153	C11H21N3O4	Dipeptide	-	-	-	*	18.2892	37.7074	-	-	-	-	-	-	-	-	-	-	-	-	-	**	71.6545	20.8163	15.5173	13.2132	-	-	-	-	-	-	-	-	-
259.19	C12H25N3O3	Tripeptide	***	293.204	104.421	***	132.501	235.738	***	242.716	122.732	-	-	-	-	-	-	-	-	-	-	-	-	-	-	-	-	-	-	-	-	-	-	-	-
261.158	C12H23NO5	3-hydroxyisovalerylcarnitine	-	-	-	-	-	-	-	-	-	*	64.3487	65.3633	83.6659	36.845	-	-	-	-	-	-	-	-	-	-	-	-	-	-	-	-	-	-	-
262.001	C5H12O8P2	(2E)-4-hydroxy-3-methylbut-2-en-1-yl trihydrogen diphosphate	-	-	-	-	-	-	-	-	-	*	104.768	67.442	79.1018	94.8248	-	-	-	-	-	**	71.9089	79.767	96.7715	92.1111	-	-	-	-	-	-	-	-	-
263.976	C7H9IN2O	Unknown	***	28.0271	51.1774	-	-	-	-	-	-	-	-	-	-	-	-	-	-	-	-	-	-	-	-	-	-	-	-	-	-	-	-	-	-
264.045	C13H12O4S	Unknown	-	-	-	-	-	-	**	64.253	130.007	-	-	-	-	-	-	-	-	-	-	-	-	-	-	-	-	-	-	-	-	-	-	-	-
265.116	C10H19NO7	Unknown	*	129.701	57.9073	**	54.8544	121.926	**	110.369	65.0065	-	-	-	-	-	-	-	-	-	-	-	-	-	-	-	-	-	-	-	-	-	-	-	-
266.152	C15H22O4	Unknown	-	-	-	*	55.8415	35.976	-	-	-	-	-	-	-	-	-	-	-	-	-	-	-	-	-	-	-	-	-	-	-	-	-	-	-
267.085	C11H13N3O5	Unknown	-	-	-	-	-	-	-	-	-	-	-	-	-	-	-	-	-	-	-	-	-	-	-	-	*	604.732	651.867	750.704	503.454	1292.45	365.56	512.543	1265.7
268.079	C9H16O9	Unknown	**	51.3207	77.6458	-	-	-	*	81.2026	51.6726	-	-	-	-	-	-	-	-	-	-	-	-	-	-	-	-	-	-	-	-	-	-	-	-
270.137	C16H18N2O2	Unknown	-	-	-	*	99.0956	63.8343	-	-	-	-	-	-	-	-	-	-	-	-	-	-	-	-	-	-	-	-	-	-	-	-	-	-	-
271.142	C13H21NO5	3-Acetoxy-6-propionyloxy-7-hydroxytropane	-	-	-	*	65.447	38.1788	-	-	-	-	-	-	-	-	-	-	-	-	-	-	-	-	-	-	-	-	-	-	-	-	-	-	-
274.063	C18H10O3	Unknown	-	-	-	-	-	-	-	-	-	*	35.2097	39.4766	22.5436	34.1654	-	-	-	-	-	-	-	-	-	-	-	-	-	-	-	-	-	-	-
274.085	C15H14O5	Unknown	-	-	-	-	-	-	-	-	-	**	28.0655	59.9759	53.6936	32.9363	*	42.7597	28.8172	39.32	60.7934	-	-	-	-	-	-	-	-	-	-	-	-	-	-
274.092	C11H16NO7	1,6-anhydro-N-acetyl-muramate	*	30.6869	18.5868	-	-	-	-	-	-	-	-	-	-	-	-	-	-	-	-	-	-	-	-	-	-	-	-	-	-	-	-	-	-
274.204	C17H26N2O	Cyanidin 3-(diferuloylsophoroside) 5-glucoside	-	-	-	-	-	-	-	-	-	-	-	-	-	-	*	1798.78	1406.55	1190.69	2450.32	-	-	-	-	-	-	-	-	-	-	-	-	-	-
275.112	C10H17N3O6	Norophthalmic acid	***	76.0569	26.2224	**	28.9236	65.7175	*	48.9444	45.1898	-	-	-	-	-	-	-	-	-	-	-	-	-	-	-	-	-	-	-	-	-	-	-	-
275.173	C13H25NO5	Hydroxyhexanoyl-carnitine	-	-	-	-	-	-	-	-	-	*	15.432	13.5524	20.9316	8.58079	-	-	-	-	-	-	-	-	-	-	-	-	-	-	-	-	-	-	-
276.03	C10H12O7S	Unknown	***	24.2846	14.8039	**	22.8731	14.571	-	-	-	-	-	-	-	-	-	-	-	-	-	-	-	-	-	-	-	-	-	-	-	-	-	-	-
277.996	C5H12O9P2	(6s,7r)-2,4,7-trihydroxy-6-(hydroxymethyl)-6-methyl-1,3,5,2λ⁵,4λ⁵-trioxadiphosphocane-2,4-dione (in Arabidopsis laut lotus)	-	-	-	-	-	-	**	11.8049	21.8845	-	-	-	-	-	-	-	-	-	-	-	-	-	-	-	-	-	-	-	-	-	-	-	-
278.225	C18H30O2	α-linolenic acid	***	3211.27	1405.72	*	1789.13	2543.89	***	2807.93	1499.3	-	-	-	-	-	-	-	-	-	-	-	-	-	-	-	-	-	-	-	-	-	-	-	-
280.167	C16H24O4	Unknown	-	-	-	*	622.19	346.302	-	-	-	-	-	-	-	-	-	-	-	-	-	-	-	-	-	-	-	-	-	-	-	-	-	-	-
282.085	C12H14N2O6	Unknown	***	82.4295	41.5406	-	-	-	-	-	-	*	73.0506	86.2812	18.2095	55.6121	-	-	-	-	-	-	-	-	-	-	-	-	-	-	-	-	-	-	-
283.064	C13H15Cl2N3	Unknown	-	-	-	*	4.14895	6.83635	-	-	-	-	-	-	-	-	-	-	-	-	-	-	-	-	-	-	-	-	-	-	-	-	-	-	-
284.09	C13H16O7	Phenolic glycoside	-	-	-	-	-	-	-	-	-	-	-	-	-	-	-	-	-	-	-	-	-	-	-	-	*	1447.92	726.331	2033.79	1562.68	2073.44	1571.84	2085.52	889.922
284.126	C14H20O6	Phenolic glycoside	-	-	-	***	484.691	328.486	-	-	-	-	-	-	-	-	-	-	-	-	-	-	-	-	-	-	-	-	-	-	-	-	-	-	-
285.041	C13H8ClN5O	Unknown	-	-	-	-	-	-	*	7.56528	14.8271	-	-	-	-	-	-	-	-	-	-	-	-	-	-	-	-	-	-	-	-	-	-	-	-
287.283	C17H37NO2	Sphingaine	*	5659.45	4175.41	-	-	-	-	-	-	-	-	-	-	-	-	-	-	-	-	-	-	-	-	-	-	-	-	-	-	-	-	-	-
288.115	C20H16O2	Unknown	-	-	-	-	-	-	-	-	-	**	39.0574	24.9904	26.6926	38.824	-	-	-	-	-	-	-	-	-	-	-	-	-	-	-	-	-	-	-
288.137	C18H16N4	Unknown	-	-	-	-	-	-	-	-	-	**	41.261	58.6857	68.0201	71.6281	-	-	-	-	-	-	-	-	-	-	-	-	-	-	-	-	-	-	-
290.155	C14H26O4S	Unknown	-	-	-	-	-	-	-	-	-	*	124.306	135.345	62.7427	145.069	-	-	-	-	-	-	-	-	-	-	-	-	-	-	-	-	-	-	-
290.208	C15H30O5	Unknown	-	-	-	-	-	-	-	-	-	-	-	-	-	-	-	-	-	-	-	-	-	-	-	-	*	40.8037	23.2856	38.5211	20.923	16.4359	31.517	51.3516	25.9027
293.148	C12H23NO7	Unknown	-	-	-	**	97.1455	195.766	-	-	-	-	-	-	-	-	-	-	-	-	-	**	265.101	85.2011	93.4573	154.712	-	-	-	-	-	-	-	-	-
294.108	C11H14N6O4	Unknown	-	-	-	**	47.0789	66.0219	-	-	-	-	-	-	-	-	-	-	-	-	-	-	-	-	-	-	-	-	-	-	-	-	-	-	-
294.147	C16H22O5	Tocopheronic acid	-	-	-	-	-	-	-	-	-	-	-	-	-	-	*	73.1775	31.3565	66.8752	45.1145	*	43.0473	61.1325	51.8041	60.9864	-	-	-	-	-	-	-	-	-
295.117	C13H17N3O5	Unknown	***	77.3013	145.762	*	111.241	123.095	***	142.078	91.4777	-	-	-	-	-	-	-	-	-	-	-	-	-	-	-	-	-	-	-	-	-	-	-	-
298.095	C16H14N2O4	Unknown	-	-	-	-	-	-	-	-	-	-	-	-	-	-	-	-	-	-	-	-	-	-	-	-	*	74.1458	54.2786	86.4333	54.9384	58.7818	55.8041	114.144	13.8475
298.141	C15H22O6	Unknown	-	-	-	*	145.177	95.0446	-	-	-	-	-	-	-	-	-	-	-	-	-	-	-	-	-	-	-	-	-	-	-	-	-	-	-
298.178	C16H26O5	Unknown	-	-	-	*	926.398	561.203	-	-	-	-	-	-	-	-	-	-	-	-	-	-	-	-	-	-	-	-	-	-	-	-	-	-	-
302.224	C20H30O2	Eicosapentaenoic acid	-	-	-	-	-	-	-	-	-	-	-	-	-	-	**	48.6616	12.6297	29.2054	19.6073	-	-	-	-	-	-	-	-	-	-	-	-	-	-
305.184	C14H27NO6	Unknown	-	-	-	-	-	-	-	-	-	-	-	-	-	-	*	66.1132	27.1583	42.4341	46.4517	**	61.2976	30.9393	33.5741	55.417	-	-	-	-	-	-	-	-	-
308.272	C20H36O2	Unknown	-	-	-	-	-	-	-	-	-	-	-	-	-	-	-	-	-	-	-	-	-	-	-	-	*	37.138	5.98096	148.3	3.65086	3.71213	695.176	55.1484	238.838
312.314	C19H40N2O	1,2 Dipalmitoylphosphatidylcholine	-	-	-	-	-	-	*	4.67746	20.0277	-	-	-	-	-	-	-	-	-	-	-	-	-	-	-	-	-	-	-	-	-	-	-	-
314.1	C14H18O8	Phenolic glycoside	***	15.4258	27.8864	-	-	-	-	-	-	-	-	-	-	-	-	-	-	-	-	-	-	-	-	-	-	-	-	-	-	-	-	-	-
315.278	C18H37NO3	Unknown	*	491.45	355.927	***	289.687	538.781	***	490.716	332.662	-	-	-	-	-	-	-	-	-	-	-	-	-	-	-	-	-	-	-	-	-	-	-	-
316.116	C14H20O8	Phenolic glycoside	***	39.3337	125.152	-	-	-	-	-	-	-	-	-	-	-	-	-	-	-	-	-	-	-	-	-	-	-	-	-	-	-	-	-	-
316.189	C16H28O6	Linalool glucoside	-	-	-	***	270.965	156.508	-	-	-	-	-	-	-	-	-	-	-	-	-	-	-	-	-	-	-	-	-	-	-	-	-	-	-
317.184	C15H27NO6	Unknown	-	-	-	-	-	-	-	-	-	-	-	-	-	-	*	128.276	82.4976	114.283	129.085	-	-	-	-	-	-	-	-	-	-	-	-	-	-
318.101	C16H15FN2O4	Unknown	-	-	-	-	-	-	-	-	-	*	11.0884	18.7517	17.8552	9.49656	-	-	-	-	-	-	-	-	-	-	-	-	-	-	-	-	-	-	-
320.142	C21H20O3	Unknown	-	-	-	-	-	-	-	-	-	-	-	-	-	-	-	-	-	-	-	*	10.9388	7.73381	5.53452	8.0799	-	-	-	-	-	-	-	-	-
320.199	C19H28O4	Unknown	-	-	-	-	-	-	-	-	-	*	19.3146	14.6919	38.7398	11.4151	-	-	-	-	-	-	-	-	-	-	-	-	-	-	-	-	-	-	-
322.139	C13H18N6O4	Unknown	-	-	-	**	169.806	288.49	-	-	-	-	-	-	-	-	-	-	-	-	-	-	-	-	-	-	-	-	-	-	-	-	-	-	-
322.17	C19H27ClO2	Unknown	-	-	-	-	-	-	-	-	-	-	-	-	-	-	-	-	-	-	-	*	14.0775	21.1575	15.262	13.7859	-	-	-	-	-	-	-	-	-
322.214	C19H30O4	Unknown	-	-	-	-	-	-	-	-	-	*	12.7994	8.92083	29.725	6.85085	-	-	-	-	-	-	-	-	-	-	-	-	-	-	-	-	-	-	-
323.974	C9H10ClN2O5PS	Unknown	-	-	-	**	55.6472	25.5796	-	-	-	-	-	-	-	-	-	-	-	-	-	-	-	-	-	-	-	-	-	-	-	-	-	-	-
325.073	C13H15N3O5S	Unknown	**	372.988	969.987	-	-	-	-	-	-	-	-	-	-	-	-	-	-	-	-	-	-	-	-	-	-	-	-	-	-	-	-	-	-
325.095	C18H15NO5	Avenathramide L	-	-	-	-	-	-	-	-	-	***	13.7947	57.9113	1.80809	28.959	-	-	-	-	-	-	-	-	-	-	-	-	-	-	-	-	-	-	-
328.152	C16H24O7	Unknown	-	-	-	***	97.9074	59.1991	-	-	-	-	-	-	-	-	-	-	-	-	-	-	-	-	-	-	-	-	-	-	-	-	-	-	-
328.16	C19H24N2OS	Indol-3-yl methyl glutathione	-	-	-	**	316.216	191.603	-	-	-	-	-	-	-	-	-	-	-	-	-	-	-	-	-	-	-	-	-	-	-	-	-	-	-
329.164	C20H19N5	Unknown	-	-	-	-	-	-	-	-	-	-	-	-	-	-	*	12.5282	7.20884	49.1406	70.8847	-	-	-	-	-	-	-	-	-	-	-	-	-	-
329.22	C17H31NO5	Acylcarnitine	-	-	-	-	-	-	-	-	-	*	977.602	799.093	809.306	1829.54	-	-	-	-	-	-	-	-	-	-	-	-	-	-	-	-	-	-	-
332.11	C14H20O9	Unknown	*	15.143	20.2197	-	-	-	-	-	-	-	-	-	-	-	-	-	-	-	-	-	-	-	-	-	-	-	-	-	-	-	-	-	-
332.256	C18H36O5	Unknown	-	-	-	*	45.4871	81.1788	-	-	-	-	-	-	-	-	-	-	-	-	-	-	-	-	-	-	-	-	-	-	-	-	-	-	-
336.165	C12H24N4O7	N2-fructopyranosylarginine	-	-	-	-	-	-	-	-	-	*	24.8155	27.6161	9.73316	30.6458	-	-	-	-	-	***	42.1889	15.0515	14.631	24.2926	-	-	-	-	-	-	-	-	-
336.431	C21H24N2O2	Indole alkaloid	***	79.3207	27.723	**	40.5849	58.2956	***	63.105	35.2053	-	-	-	-	-	-	-	-	-	-	-	-	-	-	-	-	-	-	-	-	-	-	-	-
338.134	C13H18N6O5	Unknown	-	-	-	*	138.924	189.01	-	-	-	-	-	-	-	-	-	-	-	-	-	-	-	-	-	-	-	-	-	-	-	-	-	-	-
339.35	C22H45NO	Docosanamide	-	-	-	-	-	-	-	-	-	-	-	-	-	-	-	-	-	-	-	-	-	-	-	-	*	1092.11	1250.05	1092.65	1251.75	1005.52	1003.4	994.034	2317.62
340.196	C22H29OP	Unknown	-	-	-	**	9.79544	7.18828	*	8.25989	8.76271	-	-	-	-	-	-	-	-	-	-	-	-	-	-	-	-	-	-	-	-	-	-	-	-
340.262	C20H36O4	Unknown	**	16.4864	11.184	-	-	-	-	-	-	-	-	-	-	-	-	-	-	-	-	-	-	-	-	-	-	-	-	-	-	-	-	-	-
342.095	C15H18O9	Phenolic glycoside	-	-	-	***	1207.21	729.471	-	-	-	-	-	-	-	-	-	-	-	-	-	*	624.15	949.343	1178.78	1031.74	-	-	-	-	-	-	-	-	-
342.168	C17H26O7	Jasmolone glucoside	-	-	-	-	-	-	-	-	-	**	238.33	174.198	229.24	128.109	-	-	-	-	-	**	182.614	187.98	224.055	175.164	-	-	-	-	-	-	-	-	-
344.219	C18H32O6	Unknown	-	-	-	**	128.059	185.932	-	-	-	-	-	-	-	-	-	-	-	-	-	-	-	-	-	-	-	-	-	-	-	-	-	-	-
346.214	C21H30O4	Unknown	-	-	-	-	-	-	-	-	-	-	-	-	-	-	*	7.52008	101.228	11.7256	26.718	-	-	-	-	-	-	-	-	-	-	-	-	-	-
347.017	NA	Unknown	***	19.6215	2.26303	-	-	-	-	-	-	-	-	-	-	-	-	-	-	-	-	-	-	-	-	-	-	-	-	-	-	-	-	-	-
348.103	C18H20O5S	Unknown	-	-	-	-	-	-	-	-	-	-	-	-	-	-	-	-	-	-	-	-	-	-	-	-	*	109.781	135.405	119.016	104.971	237.899	108.042	89.6023	141.576
350.069	C14H14N4O5S	Sulfometuron	-	-	-	***	39.7287	66.748	-	-	-	-	-	-	-	-	-	-	-	-	-	-	-	-	-	-	-	-	-	-	-	-	-	-	-
350.155	C19H26O4S	Unknown	-	-	-	*	27.4763	35.9885	-	-	-	-	-	-	-	-	-	-	-	-	-	-	-	-	-	-	-	-	-	-	-	-	-	-	-
352.162	C16H33I	Cetyl iodide	-	-	-	-	-	-	*	16.3399	22.2805	-	-	-	-	-	-	-	-	-	-	-	-	-	-	-	-	-	-	-	-	-	-	-	-
353.958	C10H16Br2N2O2	Unknown	**	9.27377	5.85929	-	-	-	-	-	-	-	-	-	-	-	-	-	-	-	-	-	-	-	-	-	-	-	-	-	-	-	-	-	-
354.049	C10H18N4O4S3	Unknown	-	-	-	*	8.27862	26.0486	-	-	-	-	-	-	-	-	-	-	-	-	-	-	-	-	-	-	-	-	-	-	-	-	-	-	-
356.21	C21H28N2O3	Unknown	-	-	-	-	-	-	-	-	-	-	-	-	-	-	-	-	-	-	-	-	-	-	-	-	*	13.3977	8.87595	12.1627	11.7919	12.831	13.0391	15.6086	4.87555
356.329	C22H44O3	22-Hydroxydocosanoic acid	-	-	-	-	-	-	-	-	-	-	-	-	-	-	-	-	-	-	-	-	-	-	-	-	*	30.9456	53.7667	14.182	13.9149	13.1103	26.8726	8.04875	31.423
359.283	C23H37NO2	Unknown	-	-	-	-	-	-	-	-	-	-	-	-	-	-	-	-	-	-	-	-	-	-	-	-	**	5.46207	12.253	8.49088	5.15174	5.26029	6.31005	5.00019	8.94458
360.127	C12H24O12	Unknown	*	700.806	1115.11	-	-	-	-	-	-	-	-	-	-	-	-	-	-	-	-	-	-	-	-	-	-	-	-	-	-	-	-	-	-
360.23	C22H32O4	Unknown	**	8.96327	14.1188	-	-	-	-	-	-	-	-	-	-	-	-	-	-	-	-	-	-	-	-	-	-	-	-	-	-	-	-	-	-
364.097	C10H24N2O8S2	Glucosinolate	-	-	-	-	-	-	-	-	-	-	-	-	-	-	-	-	-	-	-	-	-	-	-	-	*	965.491	1541.97	3202.38	1333.71	1416.83	1773.19	568.18	1539.11
366.074	C20H14O7	Unknown	-	-	-	-	-	-	-	-	-	-	-	-	-	-	**	212.626	266.168	128.15	296.236	-	-	-	-	-	-	-	-	-	-	-	-	-	-
366.17	C20H22N4O3	Unknown	-	-	-	-	-	-	-	-	-	-	-	-	-	-	**	37.3959	11.0132	12.0015	18.7496	-	-	-	-	-	-	-	-	-	-	-	-	-	-
369.971	C14H11IO4	Unknown	-	-	-	-	-	-	*	14.8863	13.4688	-	-	-	-	-	-	-	-	-	-	-	-	-	-	-	-	-	-	-	-	-	-	-	-
370.09	C16H18O10	Unknown	**	12.5482	33.5731	-	-	-	-	-	-	-	-	-	-	-	-	-	-	-	-	-	-	-	-	-	-	-	-	-	-	-	-	-	-
373.05	C11H19NO9S2	Gluconapin	-	-	-	-	-	-	-	-	-	-	-	-	-	-	-	-	-	-	-	***	8.99927	12.745	1.50173	13.4293	-	-	-	-	-	-	-	-	-
374.121	C16H22O10	Unknown	-	-	-	***	44.6238	29.6636	-	-	-	-	-	-	-	-	-	-	-	-	-	-	-	-	-	-	-	-	-	-	-	-	-	-	-
378.078	C18H18O7S	Unknown	-	-	-	-	-	-	-	-	-	*	50.2513	59.7067	40.1525	84.9088	-	-	-	-	-	-	-	-	-	-	-	-	-	-	-	-	-	-	-
380.148	C19H24O8	Gibberiline	-	-	-	-	-	-	-	-	-	-	-	-	-	-	-	-	-	-	-	*	27.3395	13.6189	4.94305	7.40264	-	-	-	-	-	-	-	-	-
380.181	C16H24N6O5	Oligopeptide	-	-	-	-	-	-	-	-	-	*	55.4288	58.1629	46.7354	128.651	-	-	-	-	-	-	-	-	-	-	-	-	-	-	-	-	-	-	-
380.292	C23H40O4	Unknown	*	15.7682	5.37855	-	-	-	-	-	-	**	6.59773	5.9274	20.2649	6.05088	-	-	-	-	-	-	-	-	-	-	-	-	-	-	-	-	-	-	-
382.091	C17H18O10	Unknown	-	-	-	***	7.95066	18.0307	*	16.0459	9.73049	-	-	-	-	-	-	-	-	-	-	-	-	-	-	-	-	-	-	-	-	-	-	-	-
382.345	C24H46O3	Unknown	-	-	-	-	-	-	***	46.3191	22.5094	-	-	-	-	-	*	35.2987	56.5144	12.8138	40.6373	-	-	-	-	-	-	-	-	-	-	-	-	-	-
383.34	C23H45NO3	Unknown	-	-	-	***	23.4058	52.1712	*	42.0069	33.0992	-	-	-	-	-	-	-	-	-	-	-	-	-	-	-	-	-	-	-	-	-	-	-	-
384.191	C19H24N6O3	Unknown	-	-	-	-	-	-	-	-	-	-	-	-	-	-	**	35.225	16.3375	12.0442	20.396	-	-	-	-	-	-	-	-	-	-	-	-	-	-
384.36	C24H48O3	Cerebronic acid	-	-	-	***	17.598	32.5712	-	-	-	-	-	-	-	-	-	-	-	-	-	*	35.9288	14.8107	25.1357	24.0621	-	-	-	-	-	-	-	-	-
386.267	C21H38O6	Unknown	-	-	-	-	-	-	-	-	-	-	-	-	-	-	-	-	-	-	-	-	-	-	-	-	*	51.6233	65.206	56.6861	60.7005	53.2504	46.5746	44.8182	140.867
390.274	C20H34N6O2	Unknown	-	-	-	-	-	-	-	-	-	-	-	-	-	-	-	-	-	-	-	-	-	-	-	-	*	12.7854	21.6682	18.3919	15.6236	22.7765	11.2568	16.0394	15.2704
398.116	C18H18N6O3S	Unknown	-	-	-	-	-	-	-	-	-	-	-	-	-	-	-	-	-	-	-	-	-	-	-	-	***	4.08434	5.18695	5.92809	5.82758	12.8476	7.02746	4.80035	15.2022
398.231	C21H34O7	Unknown	-	-	-	-	-	-	-	-	-	*	155.387	136.769	91.5091	107.458	-	-	-	-	-	-	-	-	-	-	-	-	-	-	-	-	-	-	-
398.376	C25H50O3	25-hydroxypentacosanoic acid	*	5.42085	4.45199	***	3.55262	6.19583	*	5.37673	4.32554	-	-	-	-	-	-	-	-	-	-	-	-	-	-	-	-	-	-	-	-	-	-	-	-
399.226	C20H33NO7	Unknown	-	-	-	-	-	-	**	20.616	13.8439	-	-	-	-	-	***	22.2044	13.7351	10.5318	23.5178	-	-	-	-	-	-	-	-	-	-	-	-	-	-
400.054	C18H12N2O9	Unknown	-	-	-	**	15.8111	7.4549	-	-	-	-	-	-	-	-	-	-	-	-	-	**	9.41045	11.9265	11.5003	13.3824	-	-	-	-	-	-	-	-	-
406.098	C14H22N4O6S2	Unknown	-	-	-	-	-	-	-	-	-	-	-	-	-	-	**	5.95412	16.1879	6.21486	4.45362	-	-	-	-	-	-	-	-	-	-	-	-	-	-
410.018	C19H17Cl3N2S	Unknown	-	-	-	***	52.9507	32.8318	**	39.6178	46.5022	-	-	-	-	-	-	-	-	-	-	-	-	-	-	-	-	-	-	-	-	-	-	-	-
412.247	C18H39NO7P	Unknown	*	17.1341	33.195	-	-	-	-	-	-	-	-	-	-	-	-	-	-	-	-	-	-	-	-	-	-	-	-	-	-	-	-	-	-
418.293	C22H42O7	Unknown	*	4.28282	6.85945	-	-	-	-	-	-	-	-	-	-	-	-	-	-	-	-	-	-	-	-	-	-	-	-	-	-	-	-	-	-
422.126	NA	Unknown	-	-	-	-	-	-	-	-	-	-	-	-	-	-	-	-	-	-	-	-	-	-	-	-	**	19.7898	29.4724	15.9305	12.064	47.2178	32.0116	20.2295	32.0938
425.35	C25H47NO4	Oleoylcarnitine	-	-	-	-	-	-	-	-	-	-	-	-	-	-	***	5.78413	13.95	18.1907	9.59063	*	6.5052	13.4545	15.6481	12.3755	-	-	-	-	-	-	-	-	-
426.261	C23H38O7	Terpenoid	-	-	-	-	-	-	**	27.2866	19.7017	-	-	-	-	-	-	-	-	-	-	-	-	-	-	-	-	-	-	-	-	-	-	-	-
440.078	C19H20O10S	Resveratrol ribosyl sulfate	*	13.5471	76.0041	-	-	-	-	-	-	-	-	-	-	-	-	-	-	-	-	-	-	-	-	-	-	-	-	-	-	-	-	-	-
440.159	C24H20N6O3	Unknown	*	60.5276	42.4142	-	-	-	-	-	-	-	-	-	-	-	-	-	-	-	-	-	-	-	-	-	-	-	-	-	-	-	-	-	-
440.293	C28H40O4	9,12,15-Octadecatrienoic acid,2-phenyl-1,3-dioxan-5-yl ester	-	-	-	-	-	-	-	-	-	-	-	-	-	-	-	-	-	-	-	*	24.2752	15.1614	19.9656	21.5343	-	-	-	-	-	-	-	-	-
440.351	C26H48O5	Unknown	-	-	-	-	-	-	-	-	-	-	-	-	-	-	-	-	-	-	-	-	-	-	-	-	**	280.663	4.90918	10.6491	8.64762	4.59332	273.44	203.311	6.80908
442.233	C19H39O9P	PG(13:0/0:0)	-	-	-	*	9.47743	13.7552	-	-	-	-	-	-	-	-	-	-	-	-	-	-	-	-	-	-	-	-	-	-	-	-	-	-	-
444.308	C24H44O7	Stearyl citrate	*	32.3254	20.3689	-	-	-	-	-	-	*	36.2873	31.0281	11.1784	22.1989	-	-	-	-	-	-	-	-	-	-	-	-	-	-	-	-	-	-	-
448.335	C28H45FO3	Unknown	-	-	-	***	19.1162	9.03141	-	-	-	-	-	-	-	-	-	-	-	-	-	-	-	-	-	-	-	-	-	-	-	-	-	-	-
458.253	C23H38O9	Unknown	-	-	-	**	18.5537	12.8198	-	-	-	-	-	-	-	-	-	-	-	-	-	-	-	-	-	-	-	-	-	-	-	-	-	-	-
480.244	C28H36N2O3S	Unknown	-	-	-	*	10.725	6.28769	-	-	-	-	-	-	-	-	-	-	-	-	-	-	-	-	-	-	-	-	-	-	-	-	-	-	-
502.329	C30H46O6	Terpenoid	-	-	-	*	9.83346	6.65565	-	-	-	-	-	-	-	-	-	-	-	-	-	-	-	-	-	-	-	-	-	-	-	-	-	-	-
506.12	C27H22O10	Polyphenol	*	35.1405	27.7479	***	21.4292	40.4962	***	36.5132	25.0303	-	-	-	-	-	-	-	-	-	-	-	-	-	-	-	-	-	-	-	-	-	-	-	-
506.288	C28H42O8	Unknown	-	-	-	*	79.1297	44.4429	-	-	-	-	-	-	-	-	-	-	-	-	-	-	-	-	-	-	-	-	-	-	-	-	-	-	-
512.299	C27H44O9	Glycosyldiacylglycerol	***	68.1819	37.6581	-	-	-	**	62.7462	37.822	-	-	-	-	-	-	-	-	-	-	-	-	-	-	-	-	-	-	-	-	-	-	-	-
532.34	C31H48O7	Terpenoid	-	-	-	*	8.58087	6.05381	-	-	-	-	-	-	-	-	-	-	-	-	-	-	-	-	-	-	-	-	-	-	-	-	-	-	-
534.263	C33H34N4O3	Pyropheophorbide A	-	-	-	**	555.318	908.859	-	-	-	-	-	-	-	-	-	-	-	-	-	*	2183.99	497.767	368.464	190.892	-	-	-	-	-	-	-	-	-
546.137	C26H26O13	Quercetin 7-(6''-tiglylglucoside)	***	9.75814	6.40188	***	5.86816	9.79556	***	10.7409	4.79942	-	-	-	-	-	-	-	-	-	-	-	-	-	-	-	-	-	-	-	-	-	-	-	-
552.363	C27H48N6O6	Unknown	**	12.5796	9.18889	-	-	-	-	-	-	-	-	-	-	-	-	-	-	-	-	-	-	-	-	-	-	-	-	-	-	-	-	-	-
556.522	C38H68O2	Phytane diterpenoid	***	37.0765	10.6062	**	16.0099	27.5151	***	28.5961	14.6102	-	-	-	-	-	-	-	-	-	-	-	-	-	-	-	-	-	-	-	-	-	-	-	-
558.317	C25H51O11P	Unknown	*	33.9139	21.4024	*	21.765	31.6417	-	-	-	-	-	-	-	-	-	-	-	-	-	-	-	-	-	-	-	-	-	-	-	-	-	-	-
592.268	C35H36N4O5	Pheophorbide a	-	-	-	*	558.819	1162.08	-	-	-	-	-	-	-	-	-	-	-	-	-	-	-	-	-	-	-	-	-	-	-	-	-	-	-
594.158	C27H30O15	Flavonoid	-	-	-	-	-	-	-	-	-	-	-	-	-	-	-	-	-	-	-	-	-	-	-	-	**	15.1971	7.3029	6.05355	9.44569	12.0264	6.89257	6.99031	16.5142
606.149	C31H30N2O7S2	Unknown	-	-	-	-	-	-	***	26.5335	15.5667	-	-	-	-	-	*	19.6132	26.2675	12.0235	28.0338	-	-	-	-	-	-	-	-	-	-	-	-	-	-
614.491	C39H66O5	Diacylglycerol	-	31.8699	11.7194	-	-	-	*	20.4703	19.8366	-	-	-	-	-	-	-	-	-	-	-	-	-	-	-	-	-	-	-	-	-	-	-	-
628.455	C35H64O9	Unknown	-	-	-	**	12.5472	20.7113	-	-	-	-	-	-	-	-	-	-	-	-	-	-	-	-	-	-	-	-	-	-	-	-	-	-	-
628.509	C40H68O5	Unknown	-	-	-	*	9.61914	16.1758	-	-	-	-	-	-	-	-	-	-	-	-	-	-	-	-	-	-	-	-	-	-	-	-	-	-	-
681.627	C42H83NO5	N-(2R-hydroxyhexadecanoyl)-4R-hydroxy-20E-hexacosasphingenine	*	26.9921	21.329	-	-	-	***	29.8939	17.3501	-	-	-	-	-	-	-	-	-	-	-	-	-	-	-	-	-	-	-	-	-	-	-	-
709.658	C44H87NO5	Ceramide	***	8.53674	5.42978	-	-	-	***	8.18924	5.23549	-	-	-	-	-	-	-	-	-	-	-	-	-	-	-	-	-	-	-	-	-	-	-	-
748.615	C53H80O2	Plastoquinone 9	-	-	-	**	7.21373	4.5701	-	-	-	-	-	-	-	-	-	-	-	-	-	*	4.89992	7.2946	6.34628	5.21207	-	-	-	-	-	-	-	-	-
778.56	C45H78O10	Unknown	-	-	-	-	-	-	**	5.42945	5.71388	-	-	-	-	-	-	-	-	-	-	-	-	-	-	-	-	-	-	-	-	-	-	-	-
936.579	C51H84O15	Unknown	*	25.7362	96.045	*	92.6554	39.8914	-	-	-	-	-	-	-	-	-	-	-	-	-	-	-	-	-	-	-	-	-	-	-	-	-	-	-
